# A multiscale spatiotemporal model including a switch from aerobic to anaerobic metabolism reproduces succession in the early infant gut microbiota

**DOI:** 10.1101/2021.08.22.457032

**Authors:** David M. Versluis, Ruud Schoemaker, Ellen Looijesteijn, Daniël Muysken, Prescilla V. Jeurink, Marcel Paques, Jan M. W. Geurts, Roeland M. H. Merks

## Abstract

The human intestinal microbiota starts to form immediately after birth, and is important for the health of the host. During the first days facultatively anaerobic bacterial species generally dominate, such as Enterobacteriaceae. These are succeeded by strictly anaerobic species, particularly *Bifidobacterium* species. An early transition to *Bifidobacterium* species is associated with health benefits: for example, *Bifidobacterium* species repress growth of pathogenic competitors and modulate the immune response. Succession to *Bifidobacterium* is thought to be due to consumption of intracolonic oxygen present in newborns by facultative anaerobes, including Enterobacteriaceae. To study if oxygen depletion suffices for the transition to *Bifidobacterium* species, here we introduce a multiscale mathematical model that considers metabolism, spatial bacterial population dynamics and cross-feeding. Using publicly available metabolic network data from the AGORA collection, the model simulates *ab initio* the competition of strictly and facultatively anaerobic species in a gut-like environment under the influence of lactose and oxygen. The model predicts that individual differences in intracolonic oxygen in newborn infants can explain the observed individual variation in succession to anaerobic species, in particular *Bifidobacterium* species. *Bifidobacterium* species become dominant in the model by using the bifid shunt, which allows *Bifidobacterium* to switch to sub-optimal yield metabolism with fast growth at high lactose concentrations as predicted here using flux-balance analysis. The computational model thus allows us to test the internal plausibility of hypotheses for bacterial colonization and succession in the infant colon.

**IMPORTANCE:** The composition of the infant microbiota has a great impact on infant health, but its controlling factors are still incompletely understood. The frequently dominant anaerobic *Bifidobacterium* species benefit health, e.g., because they can keep harmful competitors under control and modulate the intestinal immune response. Controlling factors could include nutritional composition and intestinal mucus composition, as well as environmental factors, such as antibiotics. We introduce a modeling framework of a metabolically realistic intestinal microbial ecology in which hypothetical scenarios can be tested and compared. We present simulations that suggest that greater levels of intra-intestinal oxygenation more strongly delay the dominance of *Bifidobacterium* species, explaining the observed variety of microbial composition and demonstrating the use of the model for hypothesis generation. The framework allows us to test a variety of controlling factors, including intestinal mixing and transit time. Future versions will also include detailed modeling of oligosaccharide and mucin metabolism.
