## Supplemental Table 1 for "A multiscale spatiotemporal model including a switch from aerobic to anaerobic metabolism reproduces succession in the early infant gut microbiota"

Model name	Reaction name	Addition/Deletion/Replacement	New contents	Explanation
ALL	R_biomass	R	M_h2o__91__c__93__+M_atp__91__c__93__->M_adp__91__c__93__+M_pi__91__c__93__+M_h__91__c__93__	Replaces previous complex biomass reaction
Bacteroides_vulgatus_ATCC_8482	R_GALt1r	D		Deleted for causing thermodynamic imbalance
Bacteroides_vulgatus_ATCC_8482	R_GLCP3	R	M_glycogen__91__c__93__+M_pi__91__c__93__<->M_g1p__91__c__93__+M_glycogenb__91__c__93__	Removed input h that created a mass imbalance
Bifidobacterium_breve_HPH0326	R_LCTSt	A	M_h__91__e__93__+M_lcts__91__e__93__<->M_h__91__c__93__+M_lcts__91__c__93__	Added to allow for realistic lactose uptake
Bifidobacterium_breve_HPH0326	R_ATPS4	R	M_adp__91__c__93__+4M_h__91__e__93__+M_pi__91__c__93__<->M_atp__91__c__93__+M_h2o__91__c__93__+3M_h__91__c__93__	Made reversible to allow for de-acidification of cytoplasm
Bifidobacterium_breve_HPH0326	R_GALt2_2	R	M_gal__91__e__93__+2M_h__91__e__93__->M_gal__91__c__93__+2M_h__91__c__93__	Made irreversible to prevent unrealistic proton gradient buildup
Bifidobacterium_breve_HPH0326	R_CD2t6r	R	M_cd2__91__c__93__+M_h__91__e__93__+M_k__91__e__93__->M_cd2__91__e__93__+M_h__91__c__93__+M_k__91__c__93__	Made irreversible to prevent unrealistic proton gradient buildup
Bifidobacterium_breve_HPH0326	R_GALt1r	D		Deleted for causing thermodynamic imbalance
Bifidobacterium_breve_HPH0326	R_GLCP3	R	M_glycogen__91__c__93__+M_pi__91__c__93__<->M_g1p__91__c__93__+M_glycogenb__91__c__93__	Removed input h that created a mass imbalance
Bifidobacterium_longum_longum_ATCC_55813	R_LCTSt	A	M_h__91__e__93__+M_lcts__91__e__93__<->M_h__91__c__93__+M_lcts__91__c__93__	Added to allow for realistic lactose uptake
Bifidobacterium_longum_longum_ATCC_55813	R_ATPS4	R	M_adp__91__c__93__+4M_h__91__e__93__+M_pi__91__c__93__<->M_atp__91__c__93__+M_h2o__91__c__93__+3M_h__91__c__93__	Made reversible to allow for de-acidification of cytoplasm
Bifidobacterium_longum_longum_ATCC_55813	R_GALt2_2	R	M_gal__91__e__93__+2M_h__91__e__93__->M_gal__91__c__93__+2M_h__91__c__93__	Made irreversible to prevent unrealistic proton gradient buildup
Bifidobacterium_longum_longum_ATCC_55813	R_CD2t6r	R	M_cd2__91__c__93__+M_h__91__e__93__+M_k__91__e__93__->M_cd2__91__e__93__+M_h__91__c__93__+M_k__91__c__93__	Made irreversible to prevent unrealistic proton gradient buildup
Bifidobacterium_longum_longum_ATCC_55813	R_GLCP3	R	M_glycogen__91__c__93__+M_pi__91__c__93__<->M_g1p__91__c__93__+M_glycogenb__91__c__93__	Removed input h that created a mass imbalance
Bifidobacterium_longum_infantis_ATCC_15697	R_LCTSt	A	M_h__91__e__93__+M_lcts__91__e__93__<->M_h__91__c__93__+M_lcts__91__c__93__	Added to allow for realistic lactose uptake
Bifidobacterium_longum_infantis_ATCC_15697	R_ATPS4	R	M_adp__91__c__93__+4M_h__91__e__93__+M_pi__91__c__93__<->M_atp__91__c__93__+M_h2o__91__c__93__+3M_h__91__c__93__	Made reversible to allow for de-acidification of cytoplasm
Bifidobacterium_longum_infantis_ATCC_15697	R_GALt2_2	R	M_gal__91__e__93__+2M_h__91__e__93__->M_gal__91__c__93__+2M_h__91__c__93__	Made irreversible to prevent unrealistic proton gradient buildup
Bifidobacterium_longum_infantis_ATCC_15697	R_GLCP3	R	M_glycogen__91__c__93__+M_pi__91__c__93__<->M_g1p__91__c__93__+M_glycogenb__91__c__93__	Removed input h that created a mass imbalance
Blautia_hansenii_VPI_C7_24_DSM_20583	R_GLCP3	R	M_glycogen__91__c__93__+M_pi__91__c__93__<->M_g1p__91__c__93__+M_glycogenb__91__c__93__	Removed input h that created a mass imbalance
Blautia_hansenii_VPI_C7_24_DSM_20583	R_GLCS3	R	M_adpglc__91__c__93__+M_glycogenb__91__c__93__<->M_adp__91__c__93__+M_h__91__c__93__+M_glycogen__91__c__93__	Added output h to achieve mass balance
Collinsella_aerofaciens_ATCC_2598	R_GLCP3	R	M_glycogen__91__c__93__+M_pi__91__c__93__<->M_g1p__91__c__93__+M_glycogenb__91__c__93__	Removed input h that created a mass imbalance
Collinsella_aerofaciens_ATCC_2598	R_GLCS3	R	M_adpglc__91__c__93__+M_glycogenb__91__c__93__<->M_adp__91__c__93__+M_h__91__c__93__+M_glycogen__91__c__93__	Added output h to achieve mass balance
Enterobacter_cloacae_EcWSU1	R_GALt2_2	R	M_gal__91__e__93__+2M_h__91__e__93__->M_gal__91__c__93__+2M_h__91__c__93__	Made irreversible to prevent unrealistic proton gradient buildup
Escherichia_coli_SE11	R_ASPt2_2	R	M_asp_L__91__e__93__+M_h__91__e__93__->M_asp_L__91__c__93__+M_h__91__c__93__	Made irreversible to prevent unrealistic proton gradient buildup
Escherichia_coli_SE11	R_GLCP3	R	M_glycogen__91__c__93__+M_pi__91__c__93__<->M_g1p__91__c__93__+M_glycogenb__91__c__93__	Removed input h that created a mass imbalance
Escherichia_coli_SE11	R_GLCS3	R	M_adpglc__91__c__93__+M_glycogenb__91__c__93__<->M_adp__91__c__93__+M_h__91__c__93__+M_glycogen__91__c__93__	Added output h to achieve mass balance
Ruminococcus_gnavus_ATCC_29149	R_GLCP3	R	M_glycogen__91__c__93__+M_pi__91__c__93__<->M_g1p__91__c__93__+M_glycogenb__91__c__93__	Removed input h that created a mass imbalance
Ruminococcus_gnavus_ATCC_29149	R_GLCS3	R	M_adpglc__91__c__93__+M_glycogenb__91__c__93__<->M_adp__91__c__93__+M_h__91__c__93__+M_glycogen__91__c__93__	Added output h to achieve mass balance
Ruminococcus_gnavus_ATCC_29149	R_LCTSt	A	M_h__91__e__93__+M_lcts__91__e__93__<->M_h__91__c__93__+M_lcts__91__c__93__	Added to allow for realistic lactose uptake
Ruminococcus_gnavus_ATCC_29149	R_EX_lcts__40__e__41__	A	<->M_lcts__91__e__93__	Added to allow for realistic lactose uptake. NOTE: A metabolite entry for extracellular lactose should also be added
Streptococcus_salivarius_JIM8777	R_LCTSt	A	M_h__91__e__93__+M_lcts__91__e__93__<->M_h__91__c__93__+M_lcts__91__c__93__	Added to allow for realistic lactose uptake
Streptococcus_salivarius_JIM8777	R_EX_lcts__40__e__41__	A	<->M_lcts__91__e__93__	Added to allow for realistic lactose uptake. NOTE: A metabolite entry for extracellular lactose should also be added
Parabacteroides_distasonis_ATCC_8503	R_GALt2_2	R	M_gal__91__e__93__+2M_h__91__e__93__->M_gal__91__c__93__+2M_h__91__c__93__	Made irreversible to prevent unrealistic proton gradient buildup
Parabacteroides_distasonis_ATCC_8503	R_GLCP3	R	M_glycogen__91__c__93__+M_pi__91__c__93__<->M_g1p__91__c__93__+M_glycogenb__91__c__93__	Removed input h that created a mass imbalance
Klebsiella_pneumoniae_pneumoniae_MGH78578	R_GALt2_2	R	M_gal__91__e__93__+2M_h__91__e__93__->M_gal__91__c__93__+2M_h__91__c__93__	Made irreversible to prevent unrealistic proton gradient buildup
Klebsiella_pneumoniae_pneumoniae_MGH78578	R_GLCP3	R	M_glycogen__91__c__93__+M_pi__91__c__93__<->M_g1p__91__c__93__+M_glycogenb__91__c__93__	Removed input h that created a mass imbalance
Klebsiella_pneumoniae_pneumoniae_MGH78578	R_GLCS3	R	M_adpglc__91__c__93__+M_glycogenb__91__c__93__<->M_adp__91__c__93__+M_h__91__c__93__+M_glycogen__91__c__93__	Added output h to achieve mass balance
Klebsiella_pneumoniae_pneumoniae_MGH78578	R_ASPt2_2	R	M_asp_L__91__e__93__+M_h__91__e__93__->M_asp_L__91__c__93__+M_h__91__c__93__	Made irreversible to prevent unrealistic proton gradient buildup
Model name	Metabolite name	Former value	New value
Enterobacter_cloacae_EcWSU1	M_gt1b_hs__91__c__93__	C77H127N5O46FULLRCO	C77H127N5O46
Enterobacter_cloacae_EcWSU1	M_gd1b_hs__91__c__93__	C66H111N4O38FULLRCO	C66H111N4O38
Blautia_hansenii_VPI_C7_24_DSM_20583	m_tcam	X	C420H752N30O391
Dorea_formicigenerans_ATCC_27755	m_tcam	X	C420H752N30O391
Streptococcus_salivarius_JIM8777	m_tcam	X	C420H752N30O391
Bifidobacterium_longum_infantis_ATCC_15697	M_glyc45tca__91__c__93__	X	C151H297N2O238
Bifidobacterium_longum_infantis_ATCC_15697	M_glyc45tcaala_D	X	C286H477N47O238
Bifidobacterium_longum_infantis_ATCC_15697	M_glyc45tcaglc__91__c__93__	X	C421H747N2O463
Collinsella_aerofaciens_ATCC_2598	M_glyc45tca__91__c__93__	X	C151H297N2O238
Collinsella_aerofaciens_ATCC_2598	M_glyc45tcaala_D	X	C286H477N47O238
Collinsella_aerofaciens_ATCC_2598	M_glyc45tcaglc__91__c__93__	X	C421H747N2O463
Dorea_formicigenerans_ATCC_27755	M_glyc45tca__91__c__93__	X	C151H297N2O238
Dorea_formicigenerans_ATCC_27755	M_glyc45tcaala_D	X	C286H477N47O238
Dorea_formicigenerans_ATCC_27755	M_glyc45tcaglc__91__c__93__	X	C421H747N2O463
Enterococcus_faecalis_OG1RF_ATCC_47077	M_glyc45tca__91__c__93__	X	C151H297N2O238
Enterococcus_faecalis_OG1RF_ATCC_47077	M_glyc45tcaala_D	X	C286H477N47O238
Enterococcus_faecalis_OG1RF_ATCC_47077	M_glyc45tcaglc__91__c__93__	X	C421H747N2O463
Streptococcus_salivarius_JIM8777	M_glyc45tca__91__c__93__	X	C151H297N2O238
Streptococcus_salivarius_JIM8777	M_glyc45tcaala_D	X	C286H477N47O238
Streptococcus_salivarius_JIM8777	M_glyc45tcaglc__91__c__93__	X	C421H747N2O463
Lactobacillus_gasseri_ATCC_33323	m_tcam	X	C420H752N30O391
Lactobacillus_gasseri_ATCC_33323	M_glyc45tca__91__c__93__	X	C151H297N2O238
Lactobacillus_gasseri_ATCC_33323	M_glyc45tcaala_D	X	C286H477N47O238
Lactobacillus_gasseri_ATCC_33323	M_glyc45tcaglc__91__c__93__	X	C421H747N2O463
Ruminococcus_gnavus_ATCC_29149	M_cbl2__91__c__93__	C62H92CoN13O14P	C62H88CoN13O14P	Adjusted to correct imbalance and match CBL1
Klebsiella_pneumoniae_pneumoniae_MGH78578	M_cbl2__91__c__93__	C62H92CoN13O14P	C62H88CoN13O14P	Adjusted to correct imbalance and match CBL1
Klebsiella_pneumoniae_pneumoniae_MGH78578	M_cbl2__91__e__93__	C62H92CoN13O14P	C62H88CoN13O14P	Adjusted to correct imbalance and match CBL1
Bacteroides_vulgatus_ATCC_8482	m_teich_45_BS	X	C630H945N45O630P45
Parabacteroides_distasonis_ATCC_8503	m_teich_45_BS	X	C630H945N45O630P45
