## Supplemental Table 2 for "A multiscale spatiotemporal model including a switch from aerobic to anaerobic metabolism reproduces succession in the early infant gut microbiota"

Reaction_name	0.05_umol_lcts_per_ml	0.35_umol_lcts_per_ml	0.5_umol_lcts_per_ml
R_ACALD_r	2	10.5417	0
R_ACKr_r	8	52.5417	49.135
R_ACt2r_r	8	52.5417	49.135
R_ALCD2x_r	2	10.5417	0
R_ATPS4_r	0.5	3.5	4.09458
R_ENO	4	28	32.7567
R_ETOHt_r	2	10.5417	0
R_EX_ac__40__e__41__	8	52.5417	49.135
R_EX_etoh__40__e__41__	2	10.5417	0
R_EX_for__40__e__41__	4	21.0835	0
R_EX_h2o__40__e__41___r	4	24.5417	16.3783
R_EX_h__40__e__41__	12	80.5417	81.8917
R_EX_lac_L__40__e__41__	0	6.91652	32.7567
R_EX_lcts__40__e__41___r	2	14	16.3783
R_F6PE4PL	2	14	16.3783
R_FORt2r_r	4	21.0835	0
R_GALK	2	14	16.3783
R_GAPD	4	28	32.7567
R_H2Ot	4	24.5417	16.3783
R_HEX1	2	14	16.3783
R_LACZ	2	14	16.3783
R_LCTSt	1	7	8.18917
R_LDH_L_r	0	6.91652	32.7567
R_L_LACt2r_r	0	6.91652	32.7567
R_PFL	4	21.0835	0
R_PGI	4	28	32.7567
R_PGK_r	4	28	32.7567
R_PGMT	2	14	16.3783
R_PGM_r	4	28	32.7567
R_PKL	4	28	32.7567
R_PTAr	2	10.5417	0
R_PYK	4	28	32.7567
R_RPE	2	14	16.3783
R_RPI	2	14	16.3783
R_TALA_r	2	14	16.3783
R_TKT1_r	2	14	16.3783
R_UDPG4E_r	2	14	16.3783
R_UGLT	2	14	16.3783
R_biomass345	0.23	1.54083	1.55594
